# GUANACO: A Unified Web-Based Platform for Single-Cell Multi-Omics Data Visualization

**DOI:** 10.1101/2025.09.18.677070

**Authors:** Xiyuan Zhang, Marian Kuddus, Qianqian Xia, Yizhou Hu, Ping Chen

**Author notes:** Correspondence: Yizhou Hu; Ping Chen.

## Abstract

While single-cell multi-omics has advanced our understanding of cellular heterogeneity, the complexity of these datasets remains a barrier for non-computational users. Here, we introduce GUANACO, a Dash-based Python package for interactive, code-free visualization of single-cell RNA-seq and ATAC-seq data. GUANACO integrates matrix- and genome-track views, supporting flexible cell/gene selection, statistical testing, and transcription factor binding site exploration. Its user-friendly interface offers colorblind-friendly palettes, intuitive controls, and options for generating publication-ready figures. With a low memory requirement and cost-effective deployment, GUANACO facilitates seamless sharing and reproducible research, empowering researchers to explore, interpret, and communicate single-cell insights without extra coding.
