## Supplemental Table 1 for "GUANACO: A Unified Web-Based Platform for Single-Cell Multi-Omics Data Visualization"

### Sheet: Comparison of GUANACO with exis
Supplementary Table 1. Comparison of GUANACO with existing visualization tools
Category	Features	ShinyCell 1 & 2	ScViewer	CZ CELLxGENE	BBrowserX	LoomViewer	UCSC single-cell browser	Loupe Browser	IGV	HTC Atlas	SCHNAPPs	ezSingleCell	Vitessce	SnapATAC2	GUANACO
Tool Characteristics	Type of Tool	Web-based interface, Package	Software	Web-based interface, Package	Web-based interface	Web-based interface, Package	Web-based interface, Package	Software, Package	Web-based interface, Software	Web-based interface	Web-based interface, Package	Web-based interface, Software	Web-based interface, Package	Package	Web-based interface, Software, Package
	Processing Architecture	Server-side	Server-side	Client-side	Client-side	Server-side	Client-side	Client-side	Client-side	Client-side	Server-side	Client-side	Client-side	Server-side	Server-side
	Package/Software Language (if applicable)	R	R	R, Python	N/A	Python	Python	R	N/A	R	R	R	R, Python	Python, Rust	Python
	Own Dataset	Available	Available	Only for Package usage	Available	Only for Package usage	Only for Package usage	Available	Available	Only for their inbuilt tools	Available	Available	Available	Available	Available
	Uses Data Object	Yes (rds)	Yes (rds)	Yes (h5ad)	Yes (several types)	Yes (Loom)	Yes (several types)	Yes (several types)	N/A	Yes (several types)	Yes (rds)	Yes (rds)	Applicable only for package usage	Yes (h5ad)	Yes (h5ad, h5mu)
	Data Share Security	Secure	Secure	Secure	Highly Secure	Secure	Secure	N/A	Secure	Secure	Secure	Secure	Low Security	Secure	Secure
Data Exploration	Strict Upstream Pipeline	Allows User to use their own upstream pipeline	Allows User to use their own upstream pipeline	Allows User to use their own upstream pipeline	If user wants they can use the default pipeline	Allows User to use their own upstream pipeline	Allows User to use their own upstream pipeline	Allows User to use their own upstream pipeline	Allows User to use their own upstream pipeline	Allows User to use their own upstream pipeline	Allows User to use their own upstream pipeline	Available	Allows User to use their own upstream pipeline	If user wants they can use the default pipeline	Allows User to use their own upstream pipeline
	Easy Downstream Analysis	Available	Available	Available	Available	Available	Available	Available	Available	Available	Available	Need to do Upstream first	Available	Available	Available
	Free Cell selection	Categorical Selection of the metadata	Categorical Selection of the metadata	Categorical Selection and numerical selection of the metadata and select cells from the embedding using Lasso selection	Categorical Selection of the metadata and select cells from the embedding using Lasso and Box selection	Categorical Selection of the metadata	Categorical Selection of the metadata and select cells from the embedding using Box Selection	Categorical Selection of the data and select data points from the embedding using Lasso and Box selection	Categorical Selection of the metadata and selection of peaks from the plot	Categorical Selection of the metadata and select cells from the embedding using box selection	Categorical Selection of the metadata	Categorical Selection of the metadata	Categorical Selection of the metadata and select cells from the embedding using Lasso selection	Categorical Selection of the metadata	Categorical Selection of the metadata and select cells from the embedding using Lasso selection
	Gene expression visualization	Available	Available	Available	Available	Available	Available	Available	N/A	Available	Available	Available	Available	Available	Available
	Clustering and dimetion reduction	Available	Available	Available	Available	Available	Available	Available	N/A	Available	Available	Available	Available	Available	Available
	ATAC seq and Gene structure visualization	Available in version 2	Not yet available	Not yet available	Not yet available	Not yet available	Both Available	Not yet available	Both Available	Both Available	Not yet available	Only ATAC-seq	Available	Only ATAC-seq	Both Available
	Motif visualization	Not yet available	Not yet available	Not yet available	Not yet available	Not yet available	Not yet available	Not yet available	N/A	Not yet available	Not yet available	Not yet available	Not yet available	Not yet available	Available
	Statistical Test	Available in version 2	Not yet available	Limited	Available	Not yet available	Not yet available	Available	N/A	Not yet available	Not yet available	Available	Not yet available	Not yet available	Available
	Multifactor comparison	Limited	Not yet available	Not yet available	Limited	Not yet available	Not yet available	Limited	Not yet available	Not yet available	Not yet available	Not yet available	Not yet available	Not yet available	Available
	Pseudo-time	Limited	Not yet available	Limited	Available	Limited	Limited	Not yet available	Not yet available	Not yet available	Not yet available	Not yet available	Limited	Not yet available	Available
Presentation and Visualization	Variety of Plots	Available	Available	Limited	Available	Limited	Limited	Limited	N/A	Available	Available	Available	Available	Available	Available
	Customization of plots	Partial	Not included	Available only for bubble plot	Available only for bubble plot	Available for sparlines	N/A	N/A	N/A	Not included	Not included	Not included	Limited	N/A	Available
	Download plots in publishable quality	Available	Available	Available	Available	Available	Available	Available	Available	Available	Available	Available	Not yet available	Save Locally after using the library in Python code base	Available
	Sharable platform (Publish Study/Share data analysis link)	Publish Study	Publish Study	Share Data Analysis and can publish study but this depends on the package as well	Publish study within the BioTuring Community	Cannot publish or share	Publish study	All the analysis are saved locally	Share Data Analysis	Cannot publish or share	Publish Study	Cannot publish or share	Can share online link of data with people	N/A	Publish Study
	Deployment	ShinyApps best option also can be deployed in other servers	ShinyApps best option also can be deployed in other servers	Any Server using Python or R	N/A	Any Server using Python	Any Server using Python or R	N/A	N/A	N/A	ShinyApps best option also can be deployed in other servers	ShinyApps best option also can be deployed in other servers	Static Hosting, Can also be deployed in any server if packages are used	Any Server using Python	Any Server using Python or Docker
	Server Active hours (Web Based)	Limited Active Hours	Limited Active Hours	Always Active	Always Active	Always Active	Always Active	Run locally	Always Active	Always Active	Limited Active Hours	Not Limited but is slow at times	Always Active	N/A	Always Active
Usability	Interactive/User (Biologist) Friendly	Interactive and User Friendly	Interactive and User Friendly	Interactive but partially friendly	Interactive and Friendly	Interactive but partially friendly	Interactive but partially friendly	Interactive and User Friendly	Interactive and User Friendly	Interactive and User Friendly	Interactive but partially friendly	Interactive but partially friendly	Interactive but partially friendly	N/A	Interactive and User Friendly
	Color Accessibility/color map function	Not explicitely mentioned	Not explicitely mentioned	Not explicitely mentioned	Not explicitely mentioned	Not explicitely mentioned	Not explicitely mentioned	Not explicitely mentioned	Not explicitely mentioned	Not explicitely mentioned	Not explicitely mentioned	Not explicitely mentioned	Not explicitely mentioned	Not explicitely mentioned	Applicable
	Paid/Free/Open Sourced	Open Sourced	Open Sourced	Free	Paid, as it is a commercial tool	Open Sourced	Free	Free	Free	Free/ Open Sourced	Open Sourced	Open Sourced	Open Sourced	Open Sourced	Open Sourced
	Account Needed	Not Required	Not Required	Not Required	Needed to use the tool	Not Required	Not Required	Needed to download the tool and data	Not Required	Not Required	Not Required	Not Required	Not Required	Not Required	Not Required
